# Radiation resistance in cervical cancer: An insight on mitochondrial associated membranes and its related proteins

**DOI:** 10.1101/2024.04.23.590692

**Authors:** Harini Lakshminarasimhan, Rashmi Santhoshkumar, Sweta Srivastava

## Abstract

Radiation therapy proves ineffective against radiation-resistant cancers, exacerbating the disease. The Mitochondrial Associated Membrane (MAM) forms through the tethering of the endoplasmic reticulum to the mitochondrial membrane. Under stress conditions such as radiation, mitochondrial function becomes impaired, prompting the recruitment of endoplasmic reticulum proteins for cell survival. Therefore, understanding the role of ER and mitochondria interactions is crucial for the development of inhibitors or drugs to sensitize cancer cells to radiation. In this study, we focused on ultrastructural alterations in radiation-resistant cells. The main structural changes observed included mitochondrial elongation, mitophagy, the presence of lipid droplets, and shortened ER segments. While MAM formation (the interaction between the ER and mitochondria) was observed in SiHa cells not exposed to radiation, it was disrupted in radiation-resistant cells. We analysed genes associated with mitochondrial elongation, mitophagy, lipid droplet formation, short ER fragments, and ER stress using a dataset from cervical cancer patients in The Cancer Genome Atlas (TCGA). Our analyses suggest that BNIP3L is implicated in therapy failure and tumour recurrence. In future, inhibiting BNIP3L could potentially sensitize resistant cells to radiation therapy.
