## Supplementary material for "Radiation resistance in cervical cancer: An insight on mitochondrial associated membranes and its related proteins": SI3

### Sheet: Sheet1
Patient Ds &Autophagy			Patient ds Autophagy & ER stress& lipid droplet & ER fragments				Pt & mito elongation			Patient &ER & lipid droplets
G3BP1			ATM				MRPL33			ARHGAP35
FBXL2			WDFY3				FHOD1			DHX9
VPS16			ABL2				DAP3			TIPIN
MEFV			TEX264				PSMB8			APP
ANXA7			SREBF2				MRPS18B			SSB
ABL1			FN1				MRPS12			NPY
ITGB3			GABARAPL1				SRP72			TTN
SNX7			MET				STX11			MCM7
CNOT4			BCL2L1				MRPS9			KHSRP
FOXK2			CLU				RPL18A			SORBS2
HLA-DRB5			VMP1				CCAR2			TRPC3
NPRL3			VCP				RPL35			PDLIM5
BNIP3L			FAM134A				RPL32			CPEB4
ARSB							MRPL40			MEAF6
GPR137B			Pt ds, ER stress, Mito elong& dysfn				GAPDH			NR1H2
ARSA			ATP2A2				RPLP0			POLDIP3
PLIN2			MAPK14				MRPL19			SMG1
STBD1			FIS1				EEF2			SYNE2
ATG4C			ATG16L1				RPS9			SKP2
CSNK2A2							OXA1L			MAP3K5
TMEM59			Patient auto_mito elongatio				RPL4			ERCC3
LAMP2			TUFM				RPL27A			ABCA1
SEC24A							RPL18			LARP1B
TGFB1			Patient_ER Frag_lipid droplets_mito				MRPS15			PNPLA8
ARL13B			PARP1				RPL19			ZC3H14
CISD1			ACTB				MRPL57			ATP2A3
VPS41			PCNA				MRPS18C			MBTPS1
PARK7			EDC4				RPL23			PPP1R12C
VPS51							PFN1			MICALL2
IFNG										BBS4
C5orf51										CASP4
ARG2										ERP44
SNRNP70										HNRNPA2B1
USP33										PIKFYVE
ATP6AP2										HIST1H3G
TLR9										ASNS
PIK3R4										KLC1
TRIM50										PIK3R1
FNBP1L										GTF2I
SHARPIN										SNAI1
SNAP29										ZFAND2B
BCAS3										IKBKG
C16orf70										RAD9A
BAD										CUX1
TSC2										SIL1
CD84										CSTF2
ACSS2										MAL
SH3BP4										RAX
										NF2
										TMEM106B
										BPTF
										SLC30A5
										CCM2
										2011-09-01
										METTL1
										PNKD
										CCNL1
										GPR85
										ATAD5
										PLOD1
										SOCS5
										SPAG9
										HERPUD2
										RFC2
										AHCYL1
										DNAJC30
										HSPE1
										BMP2
										HSPA4
										BUB1B
										CRELD1
										NUFIP2
										ZC3H13
										DERL3
										MYO1B
