## Supplementary material for "Radiation resistance in cervical cancer: An insight on mitochondrial associated membranes and its related proteins": SI4

### Sheet: SheetName
CNV SUMMARY
cancertype	symbol	a_total	d_total	a_hete	d_hete	a_homo	d_homo	entrez
CESC	ABCA1	17.6271	18.6441	17.2881	18.3051	0.338983	0.338983	19
CESC	BCAS3	23.3898	9.15254	22.7119	8.47458	0.677966	0.677966	54828
CESC	BMP2	34.5763	8.81356	33.5593	8.47458	1.01695	0.338983	650
CESC	BNIP3L	12.5424	31.5254	12.5424	29.1525	0	2.37288	665
CESC	CD84	53.8983	2.37288	50.8475	2.37288	3.05085	0	8832
CESC	CLU	12.8814	31.1864	12.8814	29.1525	0	2.0339	1191
CESC	CSTF2	15.5932	18.6441	15.5932	18.6441	0	0	1478
CESC	GPR137B	50.5085	4.0678	48.8136	3.38983	1.69492	0.677966	7107
CESC	GPR85	13.5593	16.6102	13.2203	15.9322	0.338983	0.677966	54329
CESC	KLC1	17.2881	16.6102	15.9322	15.2542	1.35593	1.35593	3831
CESC	NPY	14.9153	8.81356	14.5763	8.81356	0.338983	0	4852
CESC	PIK3R1	7.79661	24.7458	7.79661	23.7288	0	1.01695	5295
CESC	PNPLA8	14.5763	14.2373	14.2373	13.5593	0.338983	0.677966	50640
CESC	TRPC3	6.10169	33.8983	6.10169	33.2203	0	0.677966	7222
CNV & Expression table
cancertype	symbol	spm	fdr	entrez
CESC	ABCA1	0.228788	0.000370792	19
CESC	BCAS3	0.316847	2.71422e-07	54828
CESC	BMP2	-0.00847695	0.934993	650
CESC	BNIP3L	0.430182	4.14866e-13	665
CESC	CD84	0.0176022	0.858366	8832
CESC	CLU	0.0768504	0.321507	1191
CESC	CSTF2	0.195843	0.00287481	1478
CESC	GPR137B	0.204251	0.00176215	7107
CESC	GPR85	0.0627824	0.436493	54329
CESC	KLC1	0.512138	7.01226e-19	3831
CESC	NPY	-0.00514903	0.963884	4852
CESC	PIK3R1	0.115505	0.10801	5295
CESC	PNPLA8	0.322472	1.56427e-07	50640
CESC	TRPC3	0.139114	0.0455787	7222
Methylation & Survival table
cancertype	symbol	tag	sur_type	log_rank_p	cox_p	HR	higher_risk_of_death	entrez
CESC	ABCA1	cg05286874	OS	0.195264	0.196602	0.73512	Lower meth.	19
CESC	ABCA1	cg05286874	PFS	0.271994	0.272759	0.788749	Lower meth.	19
CESC	ABCA1	cg05286874	DSS	0.126291	0.129019	0.654427	Lower meth.	19
CESC	ABCA1	cg05286874	DFI	0.984918	0.984873	0.992549	Lower meth.	19
CESC	BCAS3	cg26244646	OS	0.0684683	0.0704535	0.649011	Lower meth.	54828
CESC	BCAS3	cg26244646	PFS	0.087114	0.088796	0.691604	Lower meth.	54828
CESC	BCAS3	cg26244646	DSS	0.138597	0.141237	0.66825	Lower meth.	54828
CESC	BCAS3	cg26244646	DFI	0.859007	0.859889	0.93226	Lower meth.	54828
CESC	BMP2	cg06879302	OS	0.250646	0.252079	0.762439	Lower meth.	650
CESC	BMP2	cg06879302	PFS	0.199019	0.200248	0.758728	Lower meth.	650
CESC	BMP2	cg06879302	DSS	0.257188	0.259046	0.733634	Lower meth.	650
CESC	BMP2	cg06879302	DFI	0.234208	0.237863	0.625239	Lower meth.	650
CESC	BNIP3L	cg13516551	OS	0.791499	0.791581	1.06437	Higher meth.	665
CESC	BNIP3L	cg13516551	PFS	0.31006	0.311086	1.24364	Higher meth.	665
CESC	BNIP3L	cg13516551	DSS	0.585159	0.585524	1.1607	Higher meth.	665
CESC	BNIP3L	cg13516551	DFI	0.0250573	0.0309638	2.59805	Higher meth.	665
CESC	CD84	cg16776350	OS	0.136115	0.138215	1.42615	Higher meth.	8832
CESC	CD84	cg16776350	PFS	0.0203237	0.0216632	1.65725	Higher meth.	8832
CESC	CD84	cg16776350	DSS	0.0571102	0.0600606	1.7	Higher meth.	8832
CESC	CD84	cg16776350	DFI	0.00973979	0.0134776	2.85882	Higher meth.	8832
CESC	CLU	cg01916918	OS	0.619708	0.619655	1.12464	Higher meth.	1191
CESC	CLU	cg01916918	PFS	0.54837	0.548313	0.879088	Lower meth.	1191
CESC	CLU	cg01916918	DSS	0.808	0.807601	1.06864	Higher meth.	1191
CESC	CLU	cg01916918	DFI	0.0494602	0.0553815	0.452799	Lower meth.	1191
CESC	CSTF2	cg18695429	OS	0.0449792	0.0470755	0.616416	Lower meth.	1478
CESC	CSTF2	cg18695429	PFS	0.0253472	0.0267832	0.612849	Lower meth.	1478
CESC	CSTF2	cg18695429	DSS	0.0465659	0.0494715	0.574174	Lower meth.	1478
CESC	CSTF2	cg18695429	DFI	0.535111	0.536184	0.783925	Lower meth.	1478
CESC	GPR137B	cg18879590	OS	0.0710628	0.0734014	1.54194	Higher meth.	7107
CESC	GPR137B	cg18879590	PFS	0.0928738	0.0949492	1.44093	Higher meth.	7107
CESC	GPR137B	cg18879590	DSS	0.0993906	0.102241	1.57834	Higher meth.	7107
CESC	GPR137B	cg18879590	DFI	0.289394	0.293289	1.54342	Higher meth.	7107
CESC	GPR85	cg21852992	OS	0.550655	0.551264	0.868012	Lower meth.	54329
CESC	GPR85	cg21852992	PFS	0.546581	0.546809	0.878215	Lower meth.	54329
CESC	GPR85	cg21852992	DSS	0.359257	0.360825	0.778281	Lower meth.	54329
CESC	GPR85	cg21852992	DFI	0.514205	0.515444	0.77382	Lower meth.	54329
CESC	KLC1	cg08241321	OS	0.108406	0.110405	0.683713	Lower meth.	3831
CESC	KLC1	cg08241321	PFS	0.790815	0.79038	0.944452	Lower meth.	3831
CESC	KLC1	cg08241321	DSS	0.180093	0.182284	0.693407	Lower meth.	3831
CESC	KLC1	cg08241321	DFI	0.509538	0.51169	1.30412	Higher meth.	3831
CESC	NPY	cg18119803	OS	0.719238	0.719058	1.08901	Higher meth.	4852
CESC	NPY	cg18119803	PFS	0.19619	0.197707	1.32201	Higher meth.	4852
CESC	NPY	cg18119803	DSS	0.795786	0.795392	1.07326	Higher meth.	4852
CESC	NPY	cg18119803	DFI	0.0148704	0.0197479	2.80761	Higher meth.	4852
CESC	PIK3R1	cg25091228	OS	0.510239	0.510658	0.855929	Lower meth.	5295
CESC	PIK3R1	cg25091228	PFS	0.605675	0.605813	0.894939	Lower meth.	5295
CESC	PIK3R1	cg25091228	DSS	0.569843	0.570248	0.856698	Lower meth.	5295
CESC	PIK3R1	cg25091228	DFI	0.998835	0.998811	0.999413	Lower meth.	5295
CESC	PNPLA8	cg20069020	OS	0.346963	0.348236	0.80029	Lower meth.	50640
CESC	PNPLA8	cg20069020	PFS	0.139095	0.140908	0.726772	Lower meth.	50640
CESC	PNPLA8	cg20069020	DSS	0.716713	0.717266	0.905971	Lower meth.	50640
CESC	PNPLA8	cg20069020	DFI	0.598498	0.598521	1.23706	Higher meth.	50640
CESC	TRPC3	cg05422957	OS	0.216531	0.218096	0.74572	Lower meth.	7222
CESC	TRPC3	cg05422957	PFS	0.415828	0.416367	0.839069	Lower meth.	7222
CESC	TRPC3	cg05422957	DSS	0.141432	0.143992	0.667896	Lower meth.	7222
CESC	TRPC3	cg05422957	DFI	0.848384	0.848505	1.07938	Higher meth.	7222
